# miTAR: a hybrid deep learning-based approach for predicting miRNA targets

**DOI:** 10.1101/2020.04.02.022608

**Authors:** Tongjun Gu, Xiwu Zhao, William Bradley Barbazuk, Ji-Hyun Lee

## Abstract

microRNAs (miRNAs) are a major type of small RNA that alter gene expression at the post-transcriptional or translational level. They have been shown to play important roles in a wide range of biological processes. Many computational methods have been developed to predict targets of miRNAs in order to understand miRNAs’ function. However, the majority of the methods depend on a set of pre-defined features that require considerable effort and resources to compute, and these methods often do not effectively on the prediction of miRNA targets. Therefore, we developed a novel hybrid deep learning-based approach that is capable to predict miRNA targets at a higher accuracy. Our approach integrates two deep learning methods: convolutional neural networks (CNNs) that excel in learning spatial features, and recurrent neural networks (RNNs) that discern sequential features. By combining CNNs and RNNs, our approach has the advantages of learning both the intrinsic spatial and sequential features of miRNA:target. The inputs for the approach are raw sequences of miRNA and gene sequences. Data from two latest miRNA target prediction studies were used in our study: the DeepMirTar dataset and the miRAW dataset. Two models were obtained by training on the two datasets separately. The models achieved a higher accuracy than the methods developed in the previous studies: 0.9787 vs. 0.9348 for the DeepMirTar dataset; 0.9649 vs. 0.935 for the miRAW dataset. We also calculated a series of model evaluation metrics including sensitivity, specificity, F-score and Brier Score. Our approach consistently outperformed the current methods. In addition, we compared our approach with earlier developed deep learning methods, resulting in an overall better performance. Lastly, a unified model for both datasets was developed with an accuracy higher than the current methods (0.9545). We named the unified model miTAR for miRNA target prediction. The source code and executable are available at https://github.com/tjgu/miTAR.
