## Supplemental Tables for "miTAR: a hybrid deep learning-based approach for predicting miRNA targets"

### Sheet: Sup_Table1
Supplementary Table 1. Performance comparison with a previous developed deep learning method, deepTarget. NA means the value not reported in the corresponding study.
Model:dataset	Accuracy	Sensitivity	Specificity	F-Score	PPV	NPV	Brier Score
deepTarget: deepTarget	0.9641	0.9389	0.9706	0.9105	0.8848	0.9845	NA
DeepMirTar: DeepMirTar	0.9348	NA	NA	0.9348	NA	NA	NA
miTAR1: DeepMirTar (30 times)	0.9787	0.9717	0.9857	0.9786	0.9858	0.9719	0.0193
	[0.9774-0.9801]	[0.9694-0.9739]	[0.9841-0.9876]	[0.9773-0.9800]	[0.9840-0.9875]	[0.9694-0.9743]	[0.0181-0.0206]

### Sheet: Sup_Table2
Supplementary Table 2. Comparison with a previous developed deep learning method, miRTDL. NA means the value not reported in the corresponding study.
Model:dataset	Accuracy	Sensitivity	Specificity	F-score	PPV	NPV	Brier Score
miRTDL: miRTDL	89.98	96.44	88.43	NA	NA	NA	NA
miRAW: miRAW	0.935	0.935	0.938	0.935	NA	NA	NA
miTAR2: miRAW (30 times)	0.9649	0.9616	0.9683	0.9651	0.9687	0.961	0.0271
	[0.9641-0.9656]	[0.9603-0.9629]	[0.9670-0.9695]	[0.9644-0.9659]	[0.9675-0.9700]	[0.9597-0.9623]	[0.0266-0.0276]
